# Robotic Assay for Drought (RoAD): An Automated Phenotyping System for Brassinosteroid and Drought Response

**DOI:** 10.1101/2020.06.01.128199

**Authors:** Lirong Xiang, Trevor M. Nolan, Yin Bao, Mitch Elmore, Taylor Tuel, Jingyao Gai, Dylan Shah, Nicole M. Huser, Ashley M. Hurd, Sean A. McLaughlin, Stephen H. Howell, Justin W. Walley, Yanhai Yin, Lie Tang

## Abstract

Brassinosteroids (BRs) are a group of plant steroid hormones involved in regulating growth, development, and stress responses. Many components of the BR pathway have previously been identified and characterized. However, BR phenotyping experiments are typically performed on petri plates and/or in a low-throughput manner. Additionally, the BR pathway has extensive crosstalk with drought responses, but drought experiments are time-consuming and difficult to control. Thus, we developed Robotic Assay for Drought (RoAD) to perform BR and drought response experiments in soil-grown Arabidopsis plants. RoAD is equipped with a bench scale, a precisely controlled watering system, an RGB camera, and a laser profilometer. It performs daily weighing, watering, and imaging tasks and is capable of administering BR response assays by watering plants with Propiconazole (PCZ), a BR biosynthesis inhibitor. We developed image processing algorithms for both plant segmentation and phenotypic trait extraction in order to accurately measure traits in 2-dimensional (2D) and 3-dimensional (3D) spaces including plant surface area, leaf length, and leaf width. We then applied machine learning algorithms that utilized the extracted phenotypic parameters to identify image-derived traits that can distinguish control, drought, and PCZ-treated plants. We carried out PCZ and drought experiments on a set of BR mutants and Arabidopsis accessions with altered BR responses. Finally, we extended the RoAD assays to perform BR response assays using PCZ in *Zea mays* (maize) plants. This study establishes an automated and non-invasive robotic imaging system as a tool to accurately measure morphological and growth-related traits of Arabidopsis and maize plants, providing insights into the BR-mediated control of plant growth and stress responses.
