## Supplementary material for "Robotic Assay for Drought (RoAD): An Automated Phenotyping System for Brassinosteroid and Drought Response": Table S1

### Sheet: Arabidopsis
Traits automatically extracted from Arabidopsis and maize seedling point cloud
Plant	Trait Category	Measurement	Description of Measured Trait
Arabidopsis	color-related traits	averageR	the average of the R values in the RGB (Red-Green-Blue) color space of all the pixels in the plant
		averageG	the average of the G values in the RGB (Red-Green-Blue) color space of all the pixels in the plant
		averageB	the average of the B values in the RGB (Red-Green-Blue) color space of all the pixels in the plant
		hsvH	the average hue value in the HSV (Hue- Saturation- Value) color space of the plant pixels
		hsvS	the average saturation value in the HSV color space of the plant pixels
		hsvV	the average value of V channel in the HSV color space of the plant pixels
		labL	the average L intensities in the CIELab color space of the plant pixels
		labA	the average a intensities in the CIELab color space of the plant pixels
		labB	the average b intensities in the CIELab color space of the plant pixels
	2D holistic traits	area 2d	the surface area of the entire plant after projected to the ground plane
		convex area 2d	the surface area of the convex hull of the projected plant, where the convex hull is the smallest convex set that contains all the points
		solidity	the ratio between the area and the convex area of the projected plant
		perimeter	the perimeter of the convex hull
		bounding box area 2d	the area of the bounding box of the projected plant
		aspect ratio	the ratio between the width and the length of the bounding box of the projected plant.
		rectangularity	describes the similarity between a plant and a rectangle, it is defined as the ratio between the area and bounding box area of the projected plant
		circularity	describes the similarity between a plant and a circle, calculated by 4*PI*area/(perimeter^2)
		abs area 2d	describes the growth rate of a plant, which is defined as the difference of plant area in 2D between two consecutive days
	3D holistic traits	num size	the number of the points in the point cloud of a plant, where the points intervals are constant in all the point clouds.
		plant height	the vertical distance from the lowest point to the highest point of a plant.
		length of bounding box	the length of the bounding box of the entire plant
		width of bounding box	the width of the bounding box of the entire plant
		height of bounding box	the height of the bounding box of the entire plant
		holistic aspect ratio	defined as the ratio of length to width of the bounding box of the entire plant
		area	the surface area in 3D of the entire plant
		convex area	the surface area of the convex hull of the plant, where the convex hull is the smallest convex set that contains all the points
		holistic area convexity	the ratio between the area and the convex area of the entire plant
		convex hull volume	the volume of the convex hull of the entire plant
		bounding box volume	the volume of the bounding box of the entire plant, where bounding box is the minimum enclosing box for all the points
		holistic solidity	the ratio between the convex hull volume and the bounding box volume of the plant
		holistic curvature	describes the shape of the whole plant, calculated by min(λ0, λ1, λ2)/(λ0+λ1+λ2), where λ0, λ1, λ2 are the three eigenvalues of the covariance matrix of all the points in the plant
		micro curvature	describes the surface curvature, defined as the average of the curvature of all the points. The curvature of a single point is calculated by min(λ0, λ1, λ2)/(λ0+λ1+λ2), where λ0, λ1, λ2 are the three eigenvalues of the covariance matrix of the point and its k-nearest neighbors
		abs area	the difference of surface area between two consecutive days
		abs height	the difference of plant height between two consecutive days
		abs volume	the difference of convex hull volume between two consecutive days
		abs num size	the difference of num size between two consecutive days
		abs length of bounding box	the difference of length of bounding box between two consecutive days
		abs width of bounding box	the difference of width of bounding box between two consecutive days
		abs height of bounding box	the difference of height of bounding box between two consecutive days
		abs convex area	the difference of convex hull area between two consecutive days
		abs bounding box volume	the difference of bounding box volume between two consecutive days
	individual leaf traits	leaf num size	the number of the points in the point cloud of a leaf
		leaf angle	the angle between the leaf surface and the ground
		leaf curvature	describes the shape of the leaf, calculated by min(λ0, λ1, λ2)/(λ0+λ1+λ2), where λ0, λ1, λ2 are the three eigenvalues of the covariance matrix of the all the points in the leaf
		leaf smoothness	describes the smoothness of the leaf, defined as the average of the curvature of all the points in the leaf. The curvature of a single point is calculated by min(λ0, λ1, λ2)/(λ0+λ1+λ2), where λ0, λ1, λ2 are the three eigenvalues of the covariance matrix of the point and its k-nearest neighbors
		leaf length	Length of a leaf
		leaf width	Width of a leaf
		leaf aspect ratio	the ratio between the length and the width of a leaf
		leaf area	surface area in 3D of a leaf
		leaf convex hull area	surface area the convex hull of a leaf
		leaf convexity	the ratio between the leaf area and the leaf convex hull area
		leaf bounding box volume	volume of the bounding box of a leaf
		leaf convex hull volume	volume of the convex hull of a leaf
		leaf solidity	the ratio between leaf convex hull volume and leaf bounding box volume
maize	holistic traits	Plant height	vertical distance from the soil to the highest shoot point
		Plant width	the widest dimension along the horizontal direction
		Plant volume	volume of the convex hull
		Plant area	surface area of the plant
		Solidity	the ratio of surface area to convex hull area of the entire shoot
	individual leaf traits	Leaf area	surface area of a single leaf
		Leaf length	the distance from leaf tip to leaf base along the midrib
		Leaf curvature	the ratio of width to length of the oriented bounding box of a leaf
		Leaf angle	the inclination between a leaf and the stem
