## Supplementary material for "Robotic Assay for Drought (RoAD): An Automated Phenotyping System for Brassinosteroid and Drought Response": Table S2

### Sheet: PCZ
Classification performance on the training and test datasets for individual machine learning classifiers. The mean and standard deviation of accuracy, F1, precision, and recall of 10-fold cross-validation were reported.
PCZ vs Control
Mean									StD
	test_accuracy	test_f1	test_precision	test_recall	train_accuracy	train_f1	train_precision	train_recall	test_accuracy	test_f1	test_precision	test_recall	train_accuracy	train_f1	train_precision	train_recall
RandomForest	0.947154	0.951133	0.935874	0.967252	1	1	1	1	0.0101581	0.0105893	0.0147855	0.0182363	0	0	0	0
AdaBoost	0.933062	0.937693	0.929592	0.946237	1	1	1	1	0.0159892	0.0152704	0.0184438	0.0198816	0	0	0	0
SVM	0.946341	0.949902	0.948227	0.951907	0.956794	0.959703	0.956918	0.962556	0.00921409	0.00855583	0.0161536	0.0136318	0.00508387	0.00432036	0.00855414	0.00341546
ExtraTrees	0.943089	0.946181	0.95952	0.933736	1	1	1	1	0.017563	0.0154893	0.0189904	0.0249712	0	0	0	0
Drought vs Control
Mean									StD
	test_accuracy	test_f1	test_precision	test_recall	train_accuracy	train_f1	train_precision	train_recall	test_accuracy	test_f1	test_precision	test_recall	train_accuracy	train_f1	train_precision	train_recall
RandomForest	0.97482	0.967416	0.967493	0.967554	1	1	1	1	0.00910008	0.0106307	0.0135786	0.0157921	0	0	0	0
AdaBoost	0.98777	0.984297	0.975262	0.993578	1	1	1	1	0.00584463	0.00708915	0.0109901	0.00712609	0	0	0	0
SVM	0.976259	0.968573	0.975913	0.961843	0.982998	0.977554	0.984833	0.97046	0.0101996	0.0139585	0.012457	0.0263542	0.00414727	0.00524241	0.00432794	0.0106263
ExtraTrees	0.971942	0.963167	0.981991	0.945228	1	1	1	1	0.0106465	0.0115646	0.0117525	0.017234	0	0	0	0

### Sheet: Drought
Drought VS Control Classification performance on the training and test datasets for individual machine learning classifiers. The mean and standard deviation of accuracy, F1, precision, and recall of 10-fold cross-validation were reported.
Mean
	test_accuracy	test_f1	test_precision	test_recall	train_accuracy	train_f1	train_precision	train_recall
RandomForest	0.97482	0.967416	0.967493	0.967554	1	1	1	1
AdaBoost	0.98777	0.984297	0.975262	0.993578	1	1	1	1
SVM	0.976259	0.968573	0.975913	0.961843	0.982998	0.977554	0.984833	0.97046
ExtraTrees	0.971942	0.963167	0.981991	0.945228	1	1	1	1
StD
	test_accuracy	test_f1	test_precision	test_recall	train_accuracy	train_f1	train_precision	train_recall
RandomForest	0.00910008	0.0106307	0.0135786	0.0157921	0	0	0	0
AdaBoost	0.00584463	0.00708915	0.0109901	0.00712609	0	0	0	0
SVM	0.0101996	0.0139585	0.012457	0.0263542	0.00414727	0.00524241	0.00432794	0.0106263
ExtraTrees	0.0106465	0.0115646	0.0117525	0.017234	0	0	0	0
