## Supplementary material for "Robotic Assay for Drought (RoAD): An Automated Phenotyping System for Brassinosteroid and Drought Response": Table S9

plant_id	PCZ	rep	day	sample_date	plant_height	plant_length	plant_width	total_area	convex_hull_area	convex_hull_volumn	LAI	aspect_ratio	projected_area_x	projected_area_y	projected_area_z	projected_convex_area_x	projected_convex_area_y	projected_convex_area_z	solidity	solidity_x	solidity_y	solidity_z
WT_0ml_2	0	2	10	6162018	10.3224	6.04022	1.70718	13.018	69.8838	23.4399	2.83874	3.53812	5.75762	6.51702	4.58585	8.70509	31.0471	7.07462	0.186281	0.661409	0.185448	0.813842
WT_0ml_3	0	3	10	6162018	11.5225	9.02912	1.61508	16.7425	104.661	43.2718	2.11117	5.5905	8.00857	6.25358	7.93043	11.6333	45.6899	11.5338	0.159969	0.68842	0.175281	0.694355
WT_0ml_4	0	4	10	6162018	10.77	6.2155	1.61312	13.8521	74.4216	28.3007	2.35082	3.8531	6.75532	5.52492	5.89247	10.0409	31.3114	7.65835	0.18613	0.67278	0.215746	0.882085
WT_0ml_5	0	5	10	6162018	8.90108	5.38521	1.67258	12.0036	60.2425	22.0921	2.07396	3.2197	6.02071	5.22423	5.78775	8.4762	24.5835	7.1547	0.199254	0.710308	0.244909	0.841505
WT_0ml_6	0	6	10	6162018	10.9813	6.79815	1.34454	14.3828	78.9071	28.9953	2.56039	5.05612	5.87568	6.49673	5.61741	8.73163	34.4923	7.80697	0.182275	0.672919	0.170348	0.752621
WT_100ml_1	100	1	10	6162018	6.72684	2.6169	1.8572	5.63217	23.1713	6.28359	2.20478	1.40906	3.6622	3.58957	2.55453	5.50167	8.30905	3.32374	0.243066	0.665652	0.440748	1.10183
WT_100ml_2	100	2	10	6162018	10.2063	5.95671	2.49082	13.6155	72.9138	28.2946	2.05883	2.39146	6.33476	6.13945	6.61322	9.96862	29.4282	10.54	0.186734	0.63547	0.215261	0.601021
WT_100ml_3	100	3	10	6162018	11.5119	7.58724	1.46245	16.9974	93.1366	37.8533	2.48075	5.18803	7.83016	6.90161	6.85172	11.3317	39.8668	9.41651	0.182499	0.690997	0.196408	0.831535
WT_100ml_4	100	4	10	6162018	8.12461	7.85803	1.59073	13.3028	71.5547	28.4962	2.04019	4.93988	5.70996	6.87457	6.52036	8.52131	29.8625	10.1384	0.185911	0.67008	0.191208	0.563199
WT_100ml_5	100	5	10	6162018	9.72888	3.94029	2.52019	14.83	51.7411	18.1222	2.72847	1.56349	5.15584	8.98091	5.43527	9.65465	19.5058	7.94734	0.28662	0.534026	0.264323	0.64875
WT_100ml_6	100	6	10	6162018	10.7715	6.61241	1.75323	15.8594	75.3577	28.6908	2.6113	3.77156	6.86506	6.9644	6.07339	10.344	32.3491	8.64485	0.210455	0.663678	0.212218	0.794122
WT_500ml_1	500	1	10	6162018	6.49631	3.08798	2.21772	7.80544	28.7	6.43228	2.5838	1.39241	3.00723	4.76178	3.02092	4.22826	11.2382	5.01309	0.271967	0.711222	0.26759	0.599875
WT_500ml_2	500	2	10	6162018	7.21324	2.42912	0.862348	6.59844	23.2485	5.19621	5.85919	2.81686	2.46551	3.13818	1.12617	4.49929	9.05848	1.75096	0.283823	0.547977	0.272177	1.40808
WT_500ml_3	500	3	10	6162018	6.92428	4.79586	2.38509	10.9972	41.9059	13.8873	2.64975	2.01077	4.17885	5.99816	4.15026	8.75153	14.3552	8.48726	0.262425	0.4775	0.291104	0.492368
WT_500ml_4	500	4	10	6162018	4.86978	1.82483	0.768147	4.14164	9.75344	1.58806	6.07071	2.37562	1.35589	1.93478	0.682233	2.30713	3.66043	1.03416	0.424634	0.587696	0.370418	1.31111
WT_500ml_5	500	5	10	6162018	5.15629	1.8673	0.975597	4.53189	14.032	2.69597	4.55629	1.91401	1.67177	2.71507	0.994645	2.91613	5.48681	1.39432	0.322969	0.573282	0.304688	1.19898
WT_500ml_6	500	6	10	6162018	7.75492	5.94489	1.31071	12.0316	51.5424	17.9976	2.79998	4.53563	5.01925	6.13692	4.29701	6.96868	21.622	6.12461	0.23343	0.720258	0.232137	0.819522
WT_1000ml_1	1000	1	10	6162018	5.47852	3.1436	1.46563	7.61733	25.3441	7.59452	3.45127	2.14488	3.74559	4.0916	2.20711	5.43634	9.59165	3.05967	0.300557	0.688992	0.390506	1.22418
WT_1000ml_2	1000	2	10	6162018	4.31523	1.53587	0.888157	4.33281	9.97351	1.66783	5.5673	1.72927	1.3561	1.91715	0.778261	2.65163	3.28531	1.05136	0.434432	0.511422	0.412777	1.28986
WT_1000ml_3	1000	3	10	6162018	4.41168	1.87081	0.998327	4.48849	10.0977	1.76657	4.41411	1.87394	1.88783	1.8606	1.01685	2.71425	3.34328	1.37256	0.444507	0.695527	0.564664	1.37541
WT_1000ml_4	1000	4	10	6162018	5.84192	2.46111	1.06761	6.27786	18.8437	4.33498	4.34696	2.30524	2.35254	3.07751	1.4442	3.70678	7.39408	2.08728	0.333154	0.634658	0.318165	1.12709
WT_2000ml_2	2000	2	10	6162018	4.38374	1.92248	0.891262	4.74212	12.1285	2.32474	5.7844	2.15703	1.87641	2.60314	0.819812	2.89109	4.48113	1.26095	0.39099	0.649033	0.418736	1.48809
WT_2000ml_3	2000	3	10	6162018	4.32316	1.70074	0.857279	4.89248	8.50913	1.42018	6.36735	1.98388	1.49782	1.60789	0.768371	2.15629	2.966	1.07669	0.574969	0.694628	0.504996	1.39113
WT_2000ml_4	2000	4	10	6162018	5.2669	1.1748	0.673437	2.92696	8.08453	0.953135	8.80769	1.74449	1.37789	1.47969	0.332319	2.48519	2.53306	0.593371	0.362044	0.554442	0.543964	2.32215
WT_2000ml_5	2000	5	10	6162018	3.66926	1.20496	0.586578	1.44226	5.39706	0.577865	5.44625	2.05421	0.920199	0.684711	0.264817	1.68907	1.59024	0.539488	0.26723	0.544796	0.578654	1.70569
WT_2000ml_6	2000	6	10	6162018	3.46941	1.13052	0.827312	1.87781	7.17953	1.07752	4.06874	1.3665	1.08373	1.14273	0.46152	1.80451	2.53169	0.730842	0.26155	0.600564	0.428064	1.48284
WT_0ml_2	0	2	11	6172018	13.7085	9.15881	2.08482	18.8433	123.248	44.3991	2.6041	4.3931	9.24017	8.99446	7.236	13.8097	56.1996	11.8439	0.152889	0.669107	0.164417	0.780165
WT_0ml_3	0	3	11	6172018	14.0689	11.6193	2.24203	22.2071	169.195	91.2779	2.00262	5.1825	9.7854	10.2715	11.089	19.7762	73.148	18.6816	0.131252	0.494806	0.133775	0.523798
WT_0ml_4	0	4	11	6172018	13.3187	9.83017	1.62218	20.1564	123.223	53.9994	2.30438	6.05985	8.76939	7.60971	8.747	14.6577	54.237	12.5321	0.163576	0.598279	0.161686	0.699755
WT_0ml_5	0	5	11	6172018	12.0363	8.36045	1.73365	17.0271	103.523	43.9418	2.20585	4.82246	8.07033	6.86503	7.71905	12.837	44.2533	11.4716	0.164477	0.628677	0.182367	0.703506
WT_0ml_6	0	6	11	6172018	13.7635	9.44465	2.69043	20.8539	145.608	77.0326	2.17104	3.51047	8.43301	11.779	9.60546	21.367	59.5661	16.9441	0.143219	0.394674	0.141574	0.497696
WT_100ml_1	100	1	11	6172018	7.86418	6.57199	1.84824	12.5253	54.0513	19.1894	2.15115	3.5558	6.19835	6.23966	5.8226	8.34047	21.5372	8.83193	0.23173	0.743165	0.287798	0.701811
WT_100ml_2	100	2	11	6172018	12.2651	8.47087	2.93065	17.8946	113.888	56.8259	1.98441	2.89045	9.18188	8.42029	9.01761	17.2619	45.5808	16.1242	0.157125	0.531917	0.201442	0.569448
WT_100ml_3	100	3	11	6172018	12.6176	9.88659	2.26643	23.402	124.757	60.4983	2.47807	4.36218	9.05034	11.5895	9.44366	14.9282	51.3216	15.7464	0.187581	0.606258	0.176345	0.574757
WT_100ml_4	100	4	11	6172018	10.0639	9.45258	2.19829	17.6917	106.262	48.5437	2.18711	4.29997	6.18209	10.3457	8.08907	11.5424	46.1836	14.8331	0.166491	0.535596	0.133859	0.416778
WT_100ml_5	100	5	11	6172018	11.2606	6.5298	3.82795	22.397	100.144	56.972	2.65195	1.70582	8.98846	12.8376	8.44547	20.7218	33.9064	17.7576	0.223647	0.433769	0.265096	0.506175
WT_100ml_6	100	6	11	6172018	11.6226	9.99978	2.00273	20.7662	121.74	55.6113	2.16601	4.99309	9.00959	10.5575	9.5873	13.7888	50.9056	15.553	0.170578	0.653399	0.176986	0.579282
WT_500ml_1	500	1	11	6172018	7.05199	5.70235	1.79276	11.6032	52.7154	19.0075	2.94192	3.18077	4.18655	6.95532	3.9441	7.5164	20.701	7.82067	0.220111	0.556988	0.202239	0.535318
WT_500ml_2	500	2	11	6172018	7.71616	6.64346	1.38589	10.9367	53.8096	17.7713	2.74414	4.79365	4.23357	5.81487	3.98546	6.49129	22.2625	6.81091	0.203248	0.652191	0.190166	0.621585
WT_500ml_3	500	3	11	6172018	7.93518	7.4556	2.79838	14.8146	80.8724	41.6683	2.69522	2.66425	5.95922	8.15225	5.49663	14.469	30.6692	14.7505	0.183185	0.411862	0.194306	0.404003
WT_500ml_4	500	4	11	6172018	6.18084	2.56399	1.30942	6.72396	24.6055	6.28956	3.96191	1.95811	2.47753	3.91163	1.69715	5.11972	8.7849	2.49745	0.27327	0.483919	0.282021	0.992023
WT_500ml_5	500	5	11	6172018	5.96283	4.4059	1.2534	8.37072	29.9371	7.8036	2.95444	3.51517	3.2214	4.82205	2.83327	4.50692	12.3027	4.17837	0.27961	0.714768	0.261845	0.770971
WT_500ml_6	500	6	11	6172018	8.27603	7.19548	1.34048	14.7242	65.466	24.8634	2.96757	5.36784	5.84621	5.88662	4.96169	8.06661	27.5136	8.05453	0.224913	0.724742	0.212484	0.725829
WT_1000ml_1	1000	1	11	6172018	6.42588	4.84653	1.43896	12.1274	42.3305	14.3906	3.10669	3.36807	3.97573	6.37871	3.90364	5.97888	17.624	5.69192	0.286492	0.664963	0.225586	0.698487
WT_1000ml_2	1000	2	11	6172018	5.66272	2.494	1.54053	9.04234	22.6785	5.12101	4.68268	1.61893	2.46925	5.16607	1.93102	3.70422	8.85976	2.97553	0.398719	0.666605	0.278704	0.829852
WT_1000ml_3	1000	3	11	6172018	5.81838	2.48871	1.04872	7.48512	18.8195	4.31621	4.5869	2.37309	1.93988	4.18436	1.63185	3.42127	7.59952	2.04979	0.397732	0.567005	0.255263	0.946377
WT_1000ml_4	1000	4	11	6172018	6.81048	3.6287	1.22447	9.53087	28.948	8.31631	3.56038	2.96349	3.54526	4.79204	2.67692	4.9454	11.6771	3.43894	0.329242	0.716881	0.303608	1.03092
WT_2000ml_2	2000	2	11	6172018	4.91579	2.24661	0.988981	4.37071	14.5963	3.14596	3.21866	2.27164	2.10088	2.17398	1.35793	2.91185	5.65498	1.77272	0.29944	0.721492	0.371509	1.18511
WT_2000ml_3	2000	3	11	6172018	6.42514	2.00552	0.989202	5.30146	17.9347	3.85698	5.4903	2.02742	2.81717	3.77587	0.965605	4.1671	6.73733	1.44579	0.295598	0.676051	0.418144	1.94853
WT_2000ml_4	2000	4	11	6172018	4.67222	1.6261	1.30489	4.06874	13.5894	2.54643	5.13113	1.24616	1.78951	2.83255	0.792952	3.96652	4.24819	1.35953	0.299406	0.451154	0.42124	1.31627
WT_2000ml_5	2000	5	11	6172018	4.27154	1.71151	0.971723	4.69342	11.4372	2.16661	5.36581	1.76132	1.86046	1.7103	0.87469	2.73351	4.15519	1.18668	0.410365	0.680614	0.447744	1.56778
WT_2000ml_6	2000	6	11	6172018	5.41619	2.41382	0.987098	6.70214	20.3218	4.61259	5.05495	2.44537	2.67293	3.5693	1.32586	3.80349	8.08065	1.76145	0.329801	0.702758	0.330782	1.51746
WT_0ml_2	0	2	12	6182018	14.7071	13.8564	2.1059	24.3166	202.311	86.2139	2.02089	6.5798	10.5324	11.0054	12.0326	18.8112	91.5555	19.9885	0.120194	0.559902	0.115039	0.526924
WT_0ml_3	0	3	12	6182018	15.4886	16.1932	2.36226	33.1003	284.384	167.959	2.15708	6.85496	12.3089	13.8232	15.345	23.242	128.855	26.7215	0.116393	0.529598	0.0955255	0.460637
WT_0ml_4	0	4	12	6182018	14.9044	13.6408	2.42876	28.6491	197.718	94.4475	2.18368	5.61636	13.0153	11.749	13.1196	20.4925	87.8574	23.8617	0.144898	0.635128	0.148142	0.545449
WT_0ml_5	0	5	12	6182018	12.8857	13.4625	1.48825	24.7099	162.385	69.4304	2.11009	9.04588	9.63234	10.1372	11.7104	13.4708	73.7945	16.0971	0.152169	0.715052	0.130529	0.598389
WT_0ml_6	0	6	12	6182018	15.6616	14.4924	3.57346	30.9689	261.887	169.905	2.11173	4.05558	11.8164	16.7187	14.6652	33.9611	116.054	31.57	0.118253	0.347939	0.101818	0.374293
WT_100ml_1	100	1	12	6182018	8.70344	8.6007	2.97683	15.716	90.6714	47.5721	1.82218	2.88921	7.21215	9.06917	8.62482	14.5837	36.0725	16.3919	0.173329	0.494535	0.199935	0.439983
WT_100ml_2	100	2	12	6182018	13.3123	10.1201	4.78892	23.7179	160.563	112.448	2.18656	2.11324	9.41534	14.6455	10.8471	31.8777	54.5109	27.0915	0.147717	0.295358	0.172724	0.347538
WT_100ml_3	100	3	12	6182018	13.3287	12.2797	2.84195	31.7725	189.975	99.4996	2.82202	4.32086	12.3633	15.5563	11.2588	18.8039	82.9263	24.9633	0.167246	0.657485	0.149088	0.49526
WT_100ml_4	100	4	12	6182018	12.0537	11.0022	4.39519	26.8935	159.571	89.6425	2.32729	2.50325	7.08139	15.9886	11.5557	18.8611	65.844	30.9101	0.168536	0.37545	0.107548	0.229097
WT_100ml_5	100	5	12	6182018	11.5258	9.38654	4.56351	28.7545	143.468	98.7123	2.78417	2.05687	11.6028	16.3536	10.3278	28.3779	51.4761	29.0962	0.200425	0.408868	0.225402	0.398775
WT_100ml_6	100	6	12	6182018	12.7736	11.9882	2.65974	29.4363	180.536	103.794	2.3588	4.50727	9.65775	13.792	12.4793	20.0856	78.8078	23.8271	0.163049	0.48083	0.122548	0.405327
WT_500ml_1	500	1	12	6182018	8.25182	7.7076	2.27468	12.3083	79.8523	35.3748	2.72752	3.38843	4.94658	7.50814	4.51263	10.6529	32.5069	10.882	0.154138	0.464343	0.15217	0.454566
WT_500ml_2	500	2	12	6182018	8.70631	9.10895	2.1483	15.2798	91.7956	42.7304	2.50948	4.24006	6.5709	7.62808	6.08883	12.1236	37.8651	13.7521	0.166455	0.541991	0.173534	0.477812
WT_500ml_3	500	3	12	6182018	10.0908	10.1736	3.61684	19.2597	128.708	76.3794	2.67711	2.81284	6.68645	9.10396	7.19421	16.5008	51.7506	22.1826	0.149638	0.405221	0.129205	0.301428
WT_500ml_4	500	4	12	6182018	6.82205	5.01478	1.82214	11.5317	38.276	11.6387	3.2329	2.75213	3.80776	6.34694	3.56699	5.57169	14.9957	6.48598	0.301278	0.683412	0.253924	0.587075
WT_500ml_5	500	5	12	6182018	6.36492	6.42558	2.22998	11.9907	56.9028	24.4899	2.27543	2.88145	4.92647	6.39219	5.26966	10.1416	21.0155	10.2794	0.210723	0.485767	0.234421	0.479256
WT_500ml_6	500	6	12	6182018	8.4151	9.30416	1.6636	18.9726	83.9906	35.8352	2.6275	5.59278	6.458	9.16263	7.2208	9.31589	34.8	12.361	0.22589	0.693224	0.185575	0.522449
WT_1000ml_1	1000	1	12	6182018	8.3167	6.26636	1.51017	15.3708	65.9801	24.4323	2.96765	4.14945	5.01921	8.95199	5.17945	7.84235	28.1254	8.28853	0.232961	0.640013	0.178458	0.60556
WT_1000ml_2	1000	2	12	6182018	6.02489	5.44865	1.64819	10.555	46.6865	18.0858	2.74324	3.30584	4.76238	6.28325	3.84765	7.89731	17.9547	6.80089	0.226084	0.603038	0.265244	0.700258
WT_1000ml_3	1000	3	12	6182018	6.68363	4.22788	2.068	11.8806	40.3128	15.2248	3.20158	2.04443	3.95644	7.14139	3.71085	8.00788	14.8417	6.2226	0.29471	0.494068	0.266576	0.635817
WT_1000ml_4	1000	4	12	6182018	6.77068	6.20635	1.39398	12.9245	49.4758	16.5596	3.16645	4.45225	4.00081	6.65224	4.0817	6.28769	20.8527	6.61706	0.261229	0.636292	0.19186	0.60462
WT_2000ml_2	2000	2	12	6182018	5.24315	4.19107	1.16816	6.90453	24.1819	6.19266	2.799	3.58775	2.28449	3.42797	2.46678	3.3361	9.48545	3.78116	0.285525	0.684779	0.240842	0.604178
WT_2000ml_3	2000	3	12	6182018	6.58147	4.47367	1.25698	7.91746	35.18	10.9761	2.94509	3.55907	3.94834	5.94114	2.68835	5.95756	14.0279	4.34452	0.225056	0.662744	0.281464	0.908809
WT_2000ml_4	2000	4	12	6182018	4.82758	3.31369	1.18154	6.66355	22.2821	5.47174	3.43208	2.80455	3.34682	3.65248	1.94155	4.30078	8.7968	2.55935	0.299054	0.778189	0.380459	1.30768
WT_2000ml_5	2000	5	12	6182018	4.83019	2.62033	1.17167	4.80999	16.7786	3.9015	3.37963	2.2364	2.67326	2.69631	1.42323	3.74846	6.1336	2.05316	0.286674	0.713162	0.435838	1.30202
WT_2000ml_6	2000	6	12	6182018	5.68048	4.37399	1.02088	8.43405	33.0675	8.69635	3.3582	4.28455	2.96773	5.75549	2.51148	4.01703	13.686	3.5719	0.255055	0.738785	0.216844	0.830854
WT_0ml_2	0	2	13	6192018	17.5404	18.9164	3.94467	37.8198	370.831	193.929	2.01586	4.79543	11.9171	15.3493	18.7612	28.9922	171.131	42.8316	0.101987	0.411045	0.0696374	0.278232
WT_0ml_3	0	3	13	6192018	18.9806	20.0718	2.7478	41.2068	398.499	251.771	2.00262	7.30466	15.2539	15.7429	20.5765	29.8939	183.231	37.7924	0.103405	0.510268	0.0832494	0.403623
WT_0ml_4	0	4	13	6192018	16.7825	18.1036	5.9472	37.6013	349.584	243.134	1.8845	3.04405	13.3467	15.233	19.9529	37.6681	148.272	62.979	0.10756	0.354325	0.0900153	0.211924
WT_0ml_5	0	5	13	6192018	15.3669	18.5014	1.91561	35.2782	309.419	150.475	1.97435	9.65826	11.6835	13.2772	17.8683	17.5947	144.983	26.6678	0.114014	0.664033	0.0805851	0.438112
WT_0ml_6	0	6	13	6192018	20.668	18.7853	5.507	43.5997	437.582	315.285	2.17319	3.41116	12.6861	20.9075	20.0625	44.8477	198.375	55.2759	0.0996376	0.282871	0.0639503	0.229506
WT_100ml_1	100	1	13	6192018	11.1097	10.9471	2.84862	24.4182	144.338	81.9791	1.95136	3.84296	7.47287	11.6008	12.5134	16.4749	61.3836	22.1665	0.169174	0.453592	0.12174	0.337124
WT_100ml_2	100	2	13	6192018	14.5568	14.1924	3.98973	33.0785	247.461	191.447	2.09487	3.55724	12.4862	14.34	15.7903	36.9123	103.978	36.9637	0.133672	0.338266	0.120085	0.337796
WT_100ml_3	100	3	13	6192018	15.2274	15.6093	5.46972	47.6949	283.565	207.027	2.23673	2.85376	16.6095	25.3088	21.3235	33.6312	116.129	54.5419	0.168198	0.493873	0.143027	0.304528
WT_100ml_4	100	4	13	6192018	12.9558	13.0721	6.00109	35.4877	231.042	174.179	2.46651	2.17829	9.09805	19.7188	14.3878	30.1857	84.9734	50.4226	0.153598	0.301403	0.107069	0.180436
WT_100ml_5	100	5	13	6192018	14.3824	13.1217	5.34103	37.8357	229.991	167.462	2.58866	2.45677	11.9044	22.1957	14.6159	27.986	89.0489	48.0848	0.16451	0.425372	0.133684	0.247572
WT_100ml_6	100	6	13	6192018	14.2466	14.6714	5.86632	40.637	274.415	206.438	2.19481	2.50096	12.3847	19.9263	18.515	33.993	109.445	55.9247	0.148086	0.36433	0.113158	0.221452
WT_500ml_1	500	1	13	6192018	10.2717	9.23978	1.97562	15.9095	109.527	49.4326	3.34006	4.6769	6.60757	9.67457	4.76325	12.1651	47.8077	12.598	0.145256	0.543156	0.138211	0.524494
WT_500ml_2	500	2	13	6192018	9.9585	11.0478	3.40825	19.7849	129.637	61.3273	2.20555	3.24148	8.29643	7.75646	8.97052	15.2483	53.8991	25.0201	0.152618	0.544088	0.153925	0.331591
WT_500ml_3	500	3	13	6192018	11.7079	11.8606	4.76697	22.2149	172.983	97.5547	2.14906	2.48807	7.96295	12.0079	10.337	19.0186	70.4318	36.0378	0.128422	0.418692	0.113059	0.220961
WT_500ml_4	500	4	13	6192018	6.94638	7.025	2.43586	16.7311	62.8107	28.1895	2.78059	2.884	6.27146	8.26257	6.0171	9.9573	23.1105	12.7067	0.266373	0.629836	0.271369	0.493555
WT_500ml_5	500	5	13	6192018	8.50897	7.81701	2.24022	15.6135	80.4548	38.8693	2.58771	3.4894	7.01762	8.61057	6.03369	12.2839	32.4939	13.2496	0.194065	0.571285	0.215967	0.529647
WT_500ml_6	500	6	13	6192018	9.33735	11.0517	2.19769	23.7381	124.917	58.6938	2.35695	5.02877	8.25244	11.6758	10.0715	11.6505	53.6003	17.6041	0.190031	0.708332	0.153962	0.46878
WT_1000ml_1	1000	1	13	6192018	10.0546	7.34095	1.76947	18.105	90.696	37.4811	2.80015	4.14867	6.04575	10.4959	6.46572	10.0994	39.1801	10.6084	0.199623	0.598624	0.154307	0.569904
WT_1000ml_2	1000	2	13	6192018	7.47095	7.18275	2.3391	13.9562	69.5025	30.983	2.44785	3.07073	6.09005	7.31467	5.70142	11.0852	27.9306	11.0605	0.200802	0.549385	0.218042	0.550615
WT_1000ml_3	1000	3	13	6192018	8.81324	6.75985	3.08941	15.5994	79.8287	42.8678	2.71732	2.18807	6.81872	9.49825	5.74075	14.1174	30.1563	13.7283	0.195411	0.483003	0.226113	0.496692
WT_1000ml_4	1000	4	13	6192018	8.31534	7.99206	1.51166	16.1907	77.7495	27.5858	3.21382	5.28694	4.69995	8.75472	5.03783	7.3888	34.6034	8.85071	0.208242	0.636092	0.135823	0.531025
WT_2000ml_2	2000	2	13	6192018	4.86462	5.5401	1.95448	8.54482	35.249	12.6066	2.12774	2.83457	2.43346	4.96035	4.01591	4.92675	12.0027	7.51912	0.242413	0.493928	0.202743	0.323637
WT_2000ml_3	2000	3	13	6192018	6.40499	6.87851	1.81918	10.5959	58.1457	23.2022	2.7125	3.78111	5.01855	5.67625	3.90632	7.71911	23.4048	8.60357	0.18223	0.650146	0.214424	0.58331
WT_2000ml_4	2000	4	13	6192018	5.55993	5.53189	1.60447	9.94448	41.5924	14.3321	3.34173	3.4478	4.06865	5.54159	2.97585	5.95241	16.2393	5.73321	0.239094	0.683529	0.250544	0.709663
WT_2000ml_5	2000	5	13	6192018	4.945	3.6233	1.42642	10.267	23.7657	6.65395	4.93238	2.54014	3.42826	4.55774	2.08156	4.78503	8.67479	3.22634	0.432011	0.716456	0.395199	1.06259
WT_2000ml_6	2000	6	13	6192018	5.47076	5.76774	1.21485	11.373	41.9996	12.5107	3.4822	4.74771	3.36625	7.70225	3.26604	4.53779	17.6908	5.55454	0.270789	0.741825	0.190282	0.606035
WT_0ml_2	0	2	14	6202018	20.7768	21.0301	6.6941	47.6403	499.752	378.871	2.03536	3.14158	12.7201	19.692	23.4063	44.2565	219.802	76.6344	0.0953278	0.287418	0.0578708	0.165985
WT_0ml_3	0	3	14	6202018	19.366	25.4915	3.35817	49.7353	451.932	307.807	2.02164	7.5909	16.6105	18.6245	24.6015	30.1091	204.025	52.2658	0.11005	0.551677	0.0814139	0.317808
WT_0ml_4	0	4	14	6202018	19.0021	21.1204	7.5172	50.3116	479.335	418.77	1.90912	2.8096	15.1548	18.8516	26.3533	46.0367	195.936	92.124	0.104961	0.329189	0.0773454	0.164504
WT_0ml_5	0	5	14	6202018	17.3017	22.0993	1.96324	44.9414	392.117	214.278	2.0765	11.2566	14.4771	15.7267	21.6428	21.2049	182.198	33.4451	0.114612	0.682724	0.0794579	0.43286
WT_0ml_6	0	6	14	6202018	22.1588	21.2111	6.93235	52.3369	533.896	463.977	2.07125	3.05972	16.2256	26.3291	25.2682	56.3596	235.474	77.4508	0.0980284	0.287894	0.068906	0.209495
WT_100ml_1	100	1	14	6202018	10.5675	11.5422	4.69444	31.1498	177.899	107.922	1.96121	2.45869	8.08079	12.8103	15.883	18.1993	74.1042	35.3052	0.175098	0.444016	0.109046	0.228884
WT_100ml_2	100	2	14	6202018	16.3611	16.1318	5.43029	40.9299	346.53	306.574	2.19641	2.97071	15.7387	19.7999	18.6349	50.0714	143.607	56.3937	0.118114	0.314325	0.109596	0.279086
WT_100ml_3	100	3	14	6202018	16.8604	16.1571	7.15068	50.3419	343.045	305.224	2.58112	2.25952	15.6373	26.9282	19.5038	47.1005	135.994	67.9114	0.14675	0.331999	0.114985	0.230261
WT_100ml_4	100	4	14	6202018	13.4614	16.7289	6.99072	37.0149	319.222	312.099	2.46082	2.39301	13.0792	18.4069	15.0417	49.5701	113.949	65.6528	0.115953	0.263853	0.114781	0.199218
WT_100ml_5	100	5	14	6202018	15.0517	14.9593	8.78402	50.8615	341.909	316.041	2.43079	1.70301	13.9537	26.3989	20.9239	46.9654	118.752	87.7126	0.148758	0.297105	0.117503	0.159084
WT_100ml_6	100	6	14	6202018	13.6711	15.4075	8.90644	49.7206	359.253	390.759	1.99756	1.72993	15.0832	25.651	24.8906	56.9323	117.563	87.5018	0.1384	0.264932	0.128299	0.172376
WT_500ml_1	500	1	14	6202018	12.1012	10.4463	2.08965	22.8352	144.424	65.3075	3.52939	4.99908	7.98572	11.416	6.47002	14.5715	65.346	14.596	0.158113	0.548038	0.122207	0.547118
WT_500ml_2	500	2	14	6202018	11.1239	12.5699	5.68963	24.9268	176.172	84.8377	2.28949	2.20926	9.39101	10.2092	10.8875	16.879	71.1784	41.6215	0.141491	0.556373	0.131936	0.225629
WT_500ml_3	500	3	14	6202018	8.37585	12.4126	11.3918	33.2375	235.012	199.044	1.81564	1.08961	10.4675	13.9532	18.3063	38.1123	56.1832	80.1572	0.141429	0.274648	0.186309	0.130587
WT_500ml_4	500	4	14	6202018	9.15515	8.83858	2.62274	19.965	100.723	51.7841	2.83755	3.36999	7.70563	9.94642	7.03601	13.4472	41.6352	16.1873	0.198217	0.573029	0.185075	0.476029
WT_500ml_5	500	5	14	6202018	9.90976	8.94553	2.34374	17.2355	104.548	53.8541	2.5416	3.81678	5.98151	9.0489	6.78134	14.327	44.257	15.3882	0.164857	0.4175	0.135154	0.388707
WT_500ml_6	500	6	14	6202018	10.3054	12.5825	3.80464	29.9225	180.464	124.654	2.00702	3.30714	8.58949	13.4948	14.9089	22.7166	69.9398	32.22	0.165809	0.378116	0.122813	0.266589
WT_1000ml_1	1000	1	14	6202018	11.1824	8.49555	3.12675	21.616	118.574	59.385	2.73024	2.71705	6.0559	12.4491	7.91724	14.2535	49.3332	18.342	0.182299	0.424871	0.122755	0.330166
WT_1000ml_2	1000	2	14	6202018	8.57753	8.36555	1.98034	16.832	87.0829	37.313	2.55486	4.2243	6.69818	7.39246	6.58823	9.96441	37.1184	12.3679	0.193288	0.67221	0.180455	0.541578
WT_1000ml_3	1000	3	14	6202018	10.4666	8.32273	3.04284	18.1399	114.531	63.9495	2.62802	2.73519	6.86229	10.649	6.90248	17.8676	46.2936	18.0639	0.158384	0.384064	0.148234	0.379891
WT_1000ml_4	1000	4	14	6202018	9.1964	8.33961	3.04217	17.2193	94.2594	35.7268	2.65973	2.74133	4.51857	8.9852	6.4741	8.95778	40.5356	15.6556	0.18268	0.504429	0.111471	0.288624
WT_2000ml_2	2000	2	14	6202018	5.72402	6.02054	2.67295	10.95	49.7276	21.2047	2.6597	2.2524	3.2637	5.76873	4.11701	7.92368	17.5532	9.95512	0.2202	0.411892	0.185932	0.327842
WT_2000ml_3	2000	3	14	6202018	7.81077	8.17266	1.6947	11.9422	79.2434	31.2241	2.66202	4.82248	6.05531	7.07052	4.48615	8.62075	33.9663	9.35485	0.150703	0.702412	0.178274	0.647292
WT_2000ml_4	2000	4	14	6202018	6.60867	6.14899	2.07465	10.7674	55.35	23.2126	2.85673	2.96387	4.71254	5.89578	3.76912	9.1235	21.601	8.04953	0.194532	0.516528	0.218163	0.585443
WT_2000ml_5	2000	5	14	6202018	5.23499	4.57009	1.60545	11.7965	34.5809	10.5139	4.07348	2.8466	4.03241	4.57055	2.89592	5.59976	13.5382	4.53402	0.341127	0.720104	0.297854	0.889368
WT_2000ml_6	2000	6	14	6202018	5.47205	6.71427	1.33533	12.1687	51.4636	17.0522	3.04994	5.02815	4.01438	7.85387	3.9898	5.27781	21.7887	7.0128	0.236452	0.760614	0.184241	0.572436
