## Supplementary material for "Robotic Assay for Drought (RoAD): An Automated Phenotyping System for Brassinosteroid and Drought Response": Table S10

plant_id	PCZ	rep	day	sample_date	leaf_num	leaf_area	leaf_length	leaf_curvature	leaf_angle
WT_0ml_1	0	1	10	6162018	1	2.82007	5.82135	0.00621471	25.0301
WT_0ml_1	0	1	10	6162018	2	4.99258	5.24603	0.00502104	24.9302
WT_0ml_2	0	2	10	6162018	1	7.29094	7.13645	0.00267308	22.2065
WT_0ml_2	0	2	10	6162018	2	5.16331	8.19021	0.00625601	13.712
WT_0ml_3	0	3	10	6162018	1	7.63387	7.03433	0.00578361	31.3769
WT_0ml_3	0	3	10	6162018	2	8.18175	10.0738	0.0167522	9.26684
WT_0ml_4	0	4	10	6162018	1	7.18179	6.49522	0.00599335	30.0184
WT_0ml_4	0	4	10	6162018	2	5.48604	7.97597	0.00349106	22.0027
WT_0ml_5	0	5	10	6162018	1	7.46117	6.47627	0.00224659	24.837
WT_0ml_5	0	5	10	6162018	2	3.59008	6.9212	0.00870501	18.4
WT_0ml_6	0	6	10	6162018	1	7.01737	7.06394	0.00443915	34.3384
WT_0ml_6	0	6	10	6162018	2	6.24256	8.66072	0.0094784	9.33806
WT_100ml_2	100	2	10	6162018	1	4.86998	7.36244	0.00363339	29.9017
WT_100ml_2	100	2	10	6162018	2	7.27065	6.23676	0.00413808	28.4118
WT_100ml_3	100	3	10	6162018	1	7.21928	6.97349	0.00354593	31.1098
WT_100ml_3	100	3	10	6162018	2	8.19949	9.58122	0.00691478	10.2915
WT_100ml_4	100	4	10	6162018	1	5.58152	4.91297	0.0154951	44.7365
WT_100ml_4	100	4	10	6162018	2	5.80803	6.46321	0.00472739	34.2261
WT_100ml_4	100	4	10	6162018	3	0.810561	3.62974	0.00417602	5.68841
WT_100ml_5	100	5	10	6162018	1	6.5481	5.54193	0.0189992	29.6429
WT_100ml_5	100	5	10	6162018	2	6.72775	7.58182	0.0060791	11.3824
WT_100ml_6	100	6	10	6162018	1	7.53092	6.24254	0.0133155	28.7227
WT_100ml_6	100	6	10	6162018	2	6.65291	8.29041	0.00757152	14.4776
WT_500ml_1	500	1	10	6162018	1	3.85327	4.50602	0.0107991	30.3217
WT_500ml_1	500	1	10	6162018	2	2.69038	5.28159	0.00354181	20.0137
WT_500ml_2	500	2	10	6162018	1	2.68028	3.44851	0.00564974	22.0724
WT_500ml_2	500	2	10	6162018	2	1.8971	4.69513	0.00273622	13.4414
WT_500ml_3	500	3	10	6162018	1	4.20485	4.89984	0.00914403	33.044
WT_500ml_3	500	3	10	6162018	2	6.56142	7.64407	0.00728825	32.5788
WT_500ml_6	500	6	10	6162018	1	7.2178	7.4683	0.0036532	28.8642
WT_500ml_6	500	6	10	6162018	2	6.00921	5.6843	0.00384731	22.2131
WT_1000ml_1	1000	1	10	6162018	1	3.1656	4.0998	0.0288177	32.0606
WT_1000ml_1	1000	1	10	6162018	2	2.11374	4.34874	0.0216723	30.9998
WT_0ml_1	0	1	11	6172018	1	5.28508	5.65795	0.00531692	33.6144
WT_0ml_1	0	1	11	6172018	2	5.32266	8.38581	0.0167684	17.3474
WT_0ml_2	0	2	11	6172018	1	7.56403	8.03439	0.00332461	32.3299
WT_0ml_2	0	2	11	6172018	2	10.333	12.1139	0.0172596	9.49703
WT_0ml_3	0	3	11	6172018	1	7.17425	6.92436	0.00924979	39.1161
WT_0ml_3	0	3	11	6172018	2	9.99071	10.3607	0.0177873	27.8366
WT_0ml_3	0	3	11	6172018	3	1.99784	5.22124	0.00408093	10.5252
WT_0ml_4	0	4	11	6172018	1	7.86397	7.42559	0.00745424	33.091
WT_0ml_4	0	4	11	6172018	2	10.8755	11.8049	0.0140113	9.65663
WT_0ml_5	0	5	11	6172018	1	8.23272	7.21145	0.00420893	32.5272
WT_0ml_5	0	5	11	6172018	2	7.94952	10.3212	0.00813734	19.28
WT_0ml_6	0	6	11	6172018	1	7.59081	7.24304	0.00452074	48.2771
WT_0ml_6	0	6	11	6172018	2	8.57565	8.44461	0.00658822	35.5857
WT_0ml_6	0	6	11	6172018	3	2.21614	4.6849	0.00404628	12.2845
WT_100ml_1	100	1	11	6172018	1	5.31525	5.03782	0.0113622	36.1492
WT_100ml_1	100	1	11	6172018	2	7.10655	7.64017	0.0132781	27.0565
WT_100ml_2	100	2	11	6172018	1	8.45241	7.70447	0.00871343	27.5615
WT_100ml_2	100	2	11	6172018	2	8.82697	10.8783	0.01462	12.0569
WT_100ml_3	100	3	11	6172018	1	7.77101	6.95628	0.00307447	39.0995
WT_100ml_3	100	3	11	6172018	2	9.34181	9.08706	0.00948839	24.0055
WT_100ml_3	100	3	11	6172018	3	1.7708	4.73319	0.00479179	5.78906
WT_100ml_4	100	4	11	6172018	1	5.80006	5.36186	0.0149492	46.203
WT_100ml_4	100	4	11	6172018	2	7.34383	7.94009	0.0126182	36.3904
WT_100ml_4	100	4	11	6172018	3	2.93906	6.37411	0.00331843	7.19361
WT_100ml_5	100	5	11	6172018	1	8.38737	6.71822	0.00789949	32.1532
WT_100ml_5	100	5	11	6172018	2	7.92009	8.26956	0.00869744	33.1181
WT_100ml_5	100	5	11	6172018	3	1.38016	3.77698	0.0157562	14.8322
WT_100ml_6	100	6	11	6172018	1	7.99131	7.14773	0.0181717	35.1078
WT_100ml_6	100	6	11	6172018	2	8.74016	8.7298	0.015631	28.864
WT_100ml_6	100	6	11	6172018	3	1.09477	3.94536	0.00443823	17.0441
WT_500ml_1	500	1	11	6172018	1	5.43636	5.4813	0.00936545	41.423
WT_500ml_1	500	1	11	6172018	2	2.92098	5.53673	0.00359574	23.0323
WT_500ml_1	500	1	11	6172018	3	0.841361	3.74408	0.00345287	13.9035
WT_500ml_2	500	2	11	6172018	1	5.06136	5.42493	0.00390468	46.19
WT_500ml_2	500	2	11	6172018	2	0.151628	2.29875	0.0695135	41.5707
WT_500ml_2	500	2	11	6172018	3	2.98469	5.02822	0.00620497	17.431
WT_500ml_3	500	3	11	6172018	1	5.23731	4.81096	0.00743817	55.4955
WT_500ml_3	500	3	11	6172018	2	5.15045	6.74818	0.00541024	29.5518
WT_500ml_3	500	3	11	6172018	3	1.54119	5.31716	0.00555869	28.472
WT_500ml_5	500	5	11	6172018	1	3.81022	6.06809	0.00679171	37.0473
WT_500ml_5	500	5	11	6172018	2	3.97502	4.36476	0.0096473	19.3365
WT_500ml_6	500	6	11	6172018	1	5.8826	5.67081	0.00423611	25.0031
WT_500ml_6	500	6	11	6172018	2	7.33227	8.22701	0.0047669	21.622
WT_1000ml_1	1000	1	11	6172018	1	4.95018	4.64396	0.00299795	50.5513
WT_1000ml_1	1000	1	11	6172018	2	0.273583	3.43355	0.00185162	20.868
WT_1000ml_1	1000	1	11	6172018	3	2.21446	3.56927	0.0220151	15.2507
WT_1000ml_2	1000	2	11	6172018	1	3.3228	3.80779	0.019766	39.8007
WT_1000ml_2	1000	2	11	6172018	2	3.4793	5.28423	0.00295716	12.6166
WT_1000ml_5	1000	5	11	6172018	1	3.61349	3.8626	0.0249458	43.8204
WT_1000ml_5	1000	5	11	6172018	2	0.57402	3.79535	0.0143797	26.331
WT_1000ml_5	1000	5	11	6172018	3	3.14263	4.18277	0.00588689	22.5796
WT_2000ml_1	2000	1	11	6172018	1	3.56582	5.03966	0.00415404	44.9934
WT_2000ml_1	2000	1	11	6172018	2	1.96767	5.5699	0.0238694	43.3564
WT_2000ml_3	2000	3	11	6172018	1	2.94744	6.02429	0.0074264	25.4167
WT_2000ml_3	2000	3	11	6172018	2	2.04085	3.99966	0.0148223	24.5894
WT_2000ml_6	2000	6	11	6172018	1	2.87299	4.9044	0.00520032	31.7711
WT_2000ml_6	2000	6	11	6172018	2	2.89478	4.19381	0.032255	27.9612
WT_0ml_1	0	1	12	6182018	1	5.26236	5.84385	0.00553294	38.5782
WT_0ml_1	0	1	12	6182018	2	0.520232	2.82507	0.00893607	29.6785
WT_0ml_1	0	1	12	6182018	3	6.72666	8.4885	0.0199268	26.2615
WT_0ml_2	0	2	12	6182018	1	6.97444	7.66545	0.00410012	39.239
WT_0ml_2	0	2	12	6182018	2	12.522	11.8041	0.0228874	26.1627
WT_0ml_2	0	2	12	6182018	3	2.07833	5.69919	0.00169567	10.3931
WT_0ml_3	0	3	12	6182018	1	8.08834	7.64695	0.00686132	39.4169
WT_0ml_3	0	3	12	6182018	2	16.5244	14.8478	0.0378752	19.1661
WT_0ml_3	0	3	12	6182018	3	5.68211	11.0637	0.00895412	10.4197
WT_0ml_4	0	4	12	6182018	1	7.99054	7.21131	0.0104205	37.8623
WT_0ml_4	0	4	12	6182018	2	13.3744	12.7407	0.0186735	17.1696
WT_0ml_4	0	4	12	6182018	3	3.17629	6.85987	0.00199493	15.0499
WT_0ml_5	0	5	12	6182018	1	8.18641	7.29174	0.00500881	40.3165
WT_0ml_5	0	5	12	6182018	2	2.37668	5.67589	0.00171081	14.9772
WT_0ml_5	0	5	12	6182018	3	11.3268	11.549	0.0163969	14.888
WT_0ml_6	0	6	12	6182018	1	7.34116	7.22157	0.00422943	48.5401
WT_0ml_6	0	6	12	6182018	2	15.5593	13.7894	0.012295	21.4758
WT_0ml_6	0	6	12	6182018	3	6.01263	10.6205	0.00578549	10.1676
WT_100ml_1	100	1	12	6182018	1	6.05777	5.69516	0.00939205	44.5672
WT_100ml_1	100	1	12	6182018	2	6.78033	7.41816	0.0158567	38.1705
WT_100ml_1	100	1	12	6182018	3	1.59973	5.08208	0.00473782	1.58523
WT_100ml_2	100	2	12	6182018	1	8.48791	7.66454	0.00997485	33.8796
WT_100ml_2	100	2	12	6182018	2	9.64765	10.2112	0.0142469	22.101
WT_100ml_2	100	2	12	6182018	3	2.92626	5.33298	0.00428996	19.2527
WT_100ml_3	100	3	12	6182018	1	7.67944	7.9481	0.00343584	35.2301
WT_100ml_3	100	3	12	6182018	2	13.0244	11.8347	0.0102158	20.8354
WT_100ml_3	100	3	12	6182018	3	5.78493	8.82583	0.000582082	18.9865
WT_100ml_4	100	4	12	6182018	1	5.61125	5.1461	0.00997675	44.9282
WT_100ml_4	100	4	12	6182018	2	10.9198	9.95315	0.0209062	37.2306
WT_100ml_4	100	4	12	6182018	3	7.4708	9.42004	0.0064782	19.1522
WT_100ml_5	100	5	12	6182018	1	8.38204	7.12497	0.00583325	31.4119
WT_100ml_5	100	5	12	6182018	2	10.6365	11.1033	0.0130163	32.263
WT_100ml_5	100	5	12	6182018	3	6.14925	7.85458	0.00181504	16.3982
WT_100ml_6	100	6	12	6182018	1	8.33061	6.964	0.008446	38.6322
WT_100ml_6	100	6	12	6182018	2	12.0219	10.2234	0.0239475	25.7917
WT_100ml_6	100	6	12	6182018	3	4.31039	7.7132	0.0149124	18.4301
WT_500ml_1	500	1	12	6182018	1	5.38662	5.58448	0.00701517	42.1445
WT_500ml_1	500	1	12	6182018	2	3.67271	6.92108	0.00133493	28.5497
WT_500ml_1	500	1	12	6182018	3	2.00304	5.77477	0.00160815	14.9656
WT_500ml_2	500	2	12	6182018	1	5.18958	5.63326	0.00423546	42.8414
WT_500ml_2	500	2	12	6182018	2	6.6083	7.93883	0.00301539	34.9627
WT_500ml_2	500	2	12	6182018	3	2.34606	5.81838	0.00393259	6.30142
WT_500ml_3	500	3	12	6182018	1	5.73397	5.2423	0.00491248	54.0135
WT_500ml_3	500	3	12	6182018	2	7.06706	7.99989	0.00747438	39.5631
WT_500ml_3	500	3	12	6182018	3	3.05697	7.33056	0.00302573	22.0685
WT_500ml_4	500	4	12	6182018	1	4.86309	4.68894	0.0254088	32.5755
WT_500ml_4	500	4	12	6182018	2	7.25742	6.31623	0.00450084	25.1537
WT_500ml_5	500	5	12	6182018	1	4.56638	4.52978	0.00768216	51.4008
WT_500ml_5	500	5	12	6182018	2	3.85966	5.35146	0.00514361	27.6642
WT_500ml_5	500	5	12	6182018	3	1.28875	3.5415	0.00577427	20.9693
WT_500ml_6	500	6	12	6182018	1	6.32218	5.70796	0.00248762	36.069
WT_500ml_6	500	6	12	6182018	2	7.35672	8.15074	0.00502203	29.747
WT_500ml_6	500	6	12	6182018	3	2.59328	4.35875	0.00664097	2.20602
WT_1000ml_1	1000	1	12	6182018	1	5.05623	4.75317	0.00609064	57.9534
WT_1000ml_1	1000	1	12	6182018	2	1.33786	5.52276	0.000740793	25.9089
WT_1000ml_1	1000	1	12	6182018	3	3.30706	4.83054	0.0279866	24.0129
WT_1000ml_2	1000	2	12	6182018	1	4.02216	4.29344	0.00548629	59.745
WT_1000ml_2	1000	2	12	6182018	2	1.14335	4.16789	0.00575291	29.0503
WT_1000ml_2	1000	2	12	6182018	3	3.43375	5.07688	0.00198649	15.1905
WT_1000ml_3	1000	3	12	6182018	1	4.59082	4.53117	0.0145731	51.7164
WT_1000ml_3	1000	3	12	6182018	2	0.185332	3.4776	0.00178031	19.1323
WT_1000ml_3	1000	3	12	6182018	3	2.37747	3.52658	0.00242107	15.0402
WT_1000ml_4	1000	4	12	6182018	1	5.26181	4.68529	0.0107002	64.0676
WT_1000ml_4	1000	4	12	6182018	2	1.04782	4.02444	0.00594789	31.0447
WT_1000ml_4	1000	4	12	6182018	3	3.50021	4.90957	0.00103167	14.1874
WT_1000ml_5	1000	5	12	6182018	1	4.55151	4.67934	0.0179844	56.2939
WT_1000ml_5	1000	5	12	6182018	2	4.11779	5.03675	0.00301814	33.4369
WT_1000ml_5	1000	5	12	6182018	3	1.25309	5.7072	0.000689166	19.3948
WT_1000ml_6	1000	6	12	6182018	1	5.71137	5.41175	0.00623635	44.0216
WT_1000ml_6	1000	6	12	6182018	2	4.52325	5.96931	0.00155828	19.8602
WT_1000ml_6	1000	6	12	6182018	3	0.867809	3.86629	0.00193112	12.6453
WT_2000ml_1	2000	1	12	6182018	1	7.2943	6.20742	0.00566864	39.7445
WT_2000ml_1	2000	1	12	6182018	2	3.30925	7.33344	0.0221742	24.7362
WT_2000ml_3	2000	3	12	6182018	1	3.09195	4.86693	0.0135164	35.6139
WT_2000ml_3	2000	3	12	6182018	2	5.00536	7.04148	0.00669695	27.5816
WT_2000ml_4	2000	4	12	6182018	1	4.51379	4.57038	0.00396199	29.989
WT_2000ml_4	2000	4	12	6182018	2	1.07683	4.18921	0.00654027	14.0578
WT_2000ml_6	2000	6	12	6182018	1	3.62878	4.68347	0.0224709	30.3212
WT_2000ml_6	2000	6	12	6182018	2	3.53753	5.58325	0.00259012	27.5309
WT_0ml_1	0	1	13	6192018	1	5.51252	6.09433	0.00747693	39.8013
WT_0ml_1	0	1	13	6192018	2	10.2492	11.2699	0.0394105	23.6082
WT_0ml_1	0	1	13	6192018	3	1.97553	7.72669	0.00143517	7.60212
WT_0ml_2	0	2	13	6192018	1	7.60882	7.54753	0.00312857	45.4835
WT_0ml_2	0	2	13	6192018	2	18.7288	17.1818	0.0703835	16.7082
WT_0ml_2	0	2	13	6192018	3	9.05319	13.8863	0.00602566	4.59453
WT_0ml_3	0	3	13	6192018	1	7.46154	7.6055	0.00811374	38.5617
WT_0ml_3	0	3	13	6192018	2	17.6129	16.3093	0.0603699	25.9064
WT_0ml_3	0	3	13	6192018	3	14.2107	16.1214	0.0149247	3.46509
WT_0ml_4	0	4	13	6192018	1	8.16145	7.91182	0.00777024	37.8541
WT_0ml_4	0	4	13	6192018	2	18.0215	15.2174	0.0283311	25.8288
WT_0ml_4	0	4	13	6192018	3	9.6117	13.0493	0.0110418	2.16121
WT_0ml_5	0	5	13	6192018	1	9.02372	7.81316	0.00569635	46.414
WT_0ml_5	0	5	13	6192018	2	16.2086	15.7359	0.0424965	20.4098
WT_0ml_5	0	5	13	6192018	3	8.02753	11.7663	0.00827187	4.84695
WT_0ml_6	0	6	13	6192018	1	7.67614	7.20592	0.0049719	51.9707
WT_0ml_6	0	6	13	6192018	2	18.3081	16.469	0.0301942	25.626
WT_0ml_6	0	6	13	6192018	3	15.3627	16.6064	0.00558433	7.41034
WT_100ml_1	100	1	13	6192018	1	6.04044	5.32403	0.0106454	44.9498
WT_100ml_1	100	1	13	6192018	2	9.75146	8.92717	0.0315622	35.4714
WT_100ml_1	100	1	13	6192018	3	4.25626	8.56597	0.0055263	8.92385
WT_100ml_2	100	2	13	6192018	1	8.72071	7.39437	0.00792357	36.7405
WT_100ml_2	100	2	13	6192018	2	14.9103	13.5629	0.0264053	21.885
WT_100ml_2	100	2	13	6192018	3	8.09108	10.4958	0.00244372	11.7207
WT_100ml_3	100	3	13	6192018	1	9.20087	7.80123	0.00526921	37.4312
WT_100ml_3	100	3	13	6192018	2	19.0987	13.6885	0.0212998	21.9848
WT_100ml_3	100	3	13	6192018	3	16.7992	12.3211	0.00780786	2.61037
WT_100ml_4	100	4	13	6192018	1	14.8347	12.6203	0.0574767	52.034
WT_100ml_4	100	4	13	6192018	2	1.46975	6.13318	0.0289628	19.2667
WT_100ml_4	100	4	13	6192018	3	9.26175	11.0912	0.00910795	14.8152
WT_100ml_5	100	5	13	6192018	1	8.28411	6.69428	0.0100556	36.0081
WT_100ml_5	100	5	13	6192018	2	16.3042	13.0955	0.0208129	27.0762
WT_100ml_5	100	5	13	6192018	3	11.1794	12.104	0.00994969	2.64871
WT_100ml_6	100	6	13	6192018	1	8.39629	7.31243	0.00964927	41.0794
WT_100ml_6	100	6	13	6192018	2	10.6625	12.016	0.0249377	26.2367
WT_100ml_6	100	6	13	6192018	3	16.7339	13.4233	0.0336518	13.2497
WT_500ml_1	500	1	13	6192018	1	5.64479	5.64474	0.00670626	39.9143
WT_500ml_1	500	1	13	6192018	2	5.39081	7.89455	0.00436943	36.2708
WT_500ml_1	500	1	13	6192018	3	3.88387	7.9238	0.00136509	6.20299
WT_500ml_2	500	2	13	6192018	1	5.3161	5.56551	0.00265195	43.3621
WT_500ml_2	500	2	13	6192018	2	7.94889	9.42032	0.00483951	38.3252
WT_500ml_2	500	2	13	6192018	3	4.48453	8.36847	0.00332209	5.69106
WT_500ml_3	500	3	13	6192018	1	5.66501	5.67032	0.0193807	48.6424
WT_500ml_3	500	3	13	6192018	2	8.47152	8.39683	0.00657465	46.4249
WT_500ml_3	500	3	13	6192018	3	5.55277	10.1719	0.0081522	18.2824
WT_500ml_4	500	4	13	6192018	1	4.84127	4.90657	0.00690954	58.5178
WT_500ml_4	500	4	13	6192018	2	1.23306	3.72135	0.00682718	33.5429
WT_500ml_4	500	4	13	6192018	3	5.07283	5.38868	0.0023665	25.4646
WT_500ml_5	500	5	13	6192018	1	5.10162	5.0546	0.0078626	45.773
WT_500ml_5	500	5	13	6192018	2	5.47186	6.94843	0.00762623	30.7489
WT_500ml_5	500	5	13	6192018	3	2.94536	6.40386	0.00495571	10.6227
WT_500ml_6	500	6	13	6192018	1	6.09695	5.64244	0.0012619	41.488
WT_500ml_6	500	6	13	6192018	2	10.3699	9.56391	0.00882905	33.5235
WT_500ml_6	500	6	13	6192018	3	4.52262	6.4694	0.00183241	14.6616
WT_1000ml_1	1000	1	13	6192018	1	5.07336	4.94909	0.0122937	48.1915
WT_1000ml_1	1000	1	13	6192018	2	5.64628	6.14211	0.00965849	38.8997
WT_1000ml_1	1000	1	13	6192018	3	3.5714	7.30737	0.00213752	21.0921
WT_1000ml_2	1000	2	13	6192018	1	4.25373	4.67179	0.0084196	68.6136
WT_1000ml_2	1000	2	13	6192018	2	1.74476	5.67646	0.00317025	39.2783
WT_1000ml_2	1000	2	13	6192018	3	4.70677	6.08047	0.00144465	15.5437
WT_1000ml_3	1000	3	13	6192018	1	5.54011	4.82111	0.00907383	62.4732
WT_1000ml_3	1000	3	13	6192018	2	1.66195	6.26228	0.00522385	43.6626
WT_1000ml_3	1000	3	13	6192018	3	4.26333	5.03342	0.00119109	35.2003
WT_1000ml_4	1000	4	13	6192018	1	5.91578	5.11435	0.00651005	66.2482
WT_1000ml_4	1000	4	13	6192018	2	1.51897	5.49803	0.00102733	36.8963
WT_1000ml_4	1000	4	13	6192018	3	4.13412	5.29318	0.00286862	10.3365
WT_1000ml_5	1000	5	13	6192018	1	5.18151	4.72163	0.00992407	59.5586
WT_1000ml_5	1000	5	13	6192018	2	1.75686	7.65925	0.000878366	32.958
WT_1000ml_5	1000	5	13	6192018	3	4.996	5.67157	0.0052186	32.2353
WT_1000ml_6	1000	6	13	6192018	1	5.74184	5.6035	0.0148082	49.3589
WT_1000ml_6	1000	6	13	6192018	2	6.51018	7.44737	0.00199019	36.1494
WT_1000ml_6	1000	6	13	6192018	3	3.72013	6.07806	0.000920583	15.2245
WT_2000ml_1	2000	1	13	6192018	1	7.35827	7.15501	0.00407736	88.0177
WT_2000ml_1	2000	1	13	6192018	2	4.4663	8.87664	0.0265787	58.6565
WT_2000ml_2	2000	2	13	6192018	1	3.90987	3.524	0.00925202	74.0033
WT_2000ml_2	2000	2	13	6192018	2	0.200415	2.80235	0.00107748	32.3656
WT_2000ml_3	2000	3	13	6192018	1	4.05232	4.93545	0.00777202	50.4822
WT_2000ml_3	2000	3	13	6192018	2	4.48864	6.58759	0.00709172	31.122
WT_2000ml_3	2000	3	13	6192018	3	1.4809	4.79134	0.0016529	19.4789
WT_2000ml_4	2000	4	13	6192018	1	4.9368	4.91999	0.00318112	58.6254
WT_2000ml_4	2000	4	13	6192018	2	0.35765	3.17577	0.00243589	24.3087
WT_2000ml_4	2000	4	13	6192018	3	1.602	4.32302	0.00875802	3.91777
WT_2000ml_6	2000	6	13	6192018	1	4.41179	4.76301	0.0115918	62.0615
WT_2000ml_6	2000	6	13	6192018	2	0.441581	2.90531	0.00363367	29.184
WT_2000ml_6	2000	6	13	6192018	3	2.51024	4.15682	0.00110912	2.04143
WT_0ml_1	0	1	14	6202018	1	5.75925	6.09769	0.00839817	39.0105
WT_0ml_1	0	1	14	6202018	2	11.0257	12.5245	0.0604151	33.165
WT_0ml_1	0	1	14	6202018	3	4.91667	10.564	0.00471839	5.1912
WT_0ml_2	0	2	14	6202018	1	7.9268	8.18423	0.00256152	43.3115
WT_0ml_2	0	2	14	6202018	2	19.7576	18.6046	0.0557497	29.3977
WT_0ml_2	0	2	14	6202018	3	16.8538	18.5375	0.0122438	6.55461
WT_0ml_3	0	3	14	6202018	1	7.84077	7.67634	0.00777806	39.3539
WT_0ml_3	0	3	14	6202018	2	17.29	15.723	0.0559702	34.5921
WT_0ml_3	0	3	14	6202018	3	21.3354	20.6496	0.0344118	8.71098
WT_0ml_4	0	4	14	6202018	1	7.87238	7.31793	0.00750052	40.8008
WT_0ml_4	0	4	14	6202018	2	19.1979	17.3833	0.0534417	31.731
WT_0ml_4	0	4	14	6202018	3	19.7233	18.3962	0.0232598	13.6996
WT_0ml_5	0	5	14	6202018	1	8.26307	7.19146	0.00251391	45.9951
WT_0ml_5	0	5	14	6202018	2	17.7107	17.214	0.0389063	36.9634
WT_0ml_5	0	5	14	6202018	3	10.6208	11.6287	0.0162292	26.8465
WT_0ml_5	0	5	14	6202018	4	2.1323	3.52902	0.0693964	15.9323
WT_0ml_6	0	6	14	6202018	1	7.54077	7.60745	0.00798051	47.0268
WT_0ml_6	0	6	14	6202018	2	19.1274	17.0547	0.0501568	37.084
WT_0ml_6	0	6	14	6202018	3	2.60811	5.349	0.0309606	26.9573
WT_0ml_6	0	6	14	6202018	4	17.8294	16.1735	0.0121527	16.4028
WT_100ml_1	100	1	14	6202018	1	6.25253	5.45706	0.00915655	52.0469
WT_100ml_1	100	1	14	6202018	2	9.99717	8.65506	0.0232254	58.3465
WT_100ml_1	100	1	14	6202018	3	8.19201	10.6202	0.0122557	24.9214
WT_100ml_2	100	2	14	6202018	1	8.99208	7.83198	0.00934021	39.7141
WT_100ml_2	100	2	14	6202018	2	12.8281	13.4758	0.0100735	26.27
WT_100ml_2	100	2	14	6202018	3	16.4289	13.3498	0.0311214	22.7043
WT_100ml_3	100	3	14	6202018	1	7.47297	8.25125	0.00820091	35.869
WT_100ml_3	100	3	14	6202018	2	16.0649	13.6098	0.021636	25.518
WT_100ml_3	100	3	14	6202018	3	12.4458	13.1922	0.0048824	32.9777
WT_100ml_3	100	3	14	6202018	4	3.43249	7.32475	0.00493097	10.0359
WT_100ml_4	100	4	14	6202018	1	16.0178	12.6409	0.0502589	34.2671
WT_100ml_4	100	4	14	6202018	2	14.0359	13.6703	0.00929896	32.3378
WT_100ml_4	100	4	14	6202018	3	4.14553	9.86542	0.00945706	24.2696
WT_100ml_5	100	5	14	6202018	1	20.1942	4.57322	0.0289194	33.8346
WT_100ml_5	100	5	14	6202018	2	4.90505	14.8102	0.0132139	42.7613
WT_100ml_5	100	5	14	6202018	3	13.0305	12.9767	0.0082671	22.6974
WT_100ml_5	100	5	14	6202018	4	3.08679	5.32516	0.00724864	19.0073
WT_100ml_6	100	6	14	6202018	1	5.55825	5.51407	0.0207994	50.7873
WT_100ml_6	100	6	14	6202018	2	17.2963	14.1762	0.0298041	33.2832
WT_100ml_6	100	6	14	6202018	3	3.84473	7.52457	0.0235334	26.2276
WT_100ml_6	100	6	14	6202018	4	13.8346	12.046	0.0168293	16.5345
WT_500ml_1	500	1	14	6202018	1	5.30953	5.77537	0.00961613	40.6987
WT_500ml_1	500	1	14	6202018	2	7.11188	8.65312	0.00374404	44.0269
WT_500ml_1	500	1	14	6202018	3	6.31734	9.66367	0.00437126	21.7428
WT_500ml_2	500	2	14	6202018	1	5.35312	5.66206	0.00505982	44.5608
WT_500ml_2	500	2	14	6202018	2	9.4476	10.4617	0.0114796	37.8413
WT_500ml_2	500	2	14	6202018	3	6.51222	10.0692	0.00359556	14.4207
WT_500ml_3	500	3	14	6202018	1	3.61149	4.19784	0.022331	47.068
WT_500ml_3	500	3	14	6202018	2	7.87314	10.9696	0.0120759	26.7854
WT_500ml_3	500	3	14	6202018	3	2.5011	6.23328	0.000821432	18.1011
WT_500ml_4	500	4	14	6202018	1	4.93796	5.09872	0.00959366	51.8447
WT_500ml_4	500	4	14	6202018	2	6.59041	7.29859	0.00246377	43.7726
WT_500ml_4	500	4	14	6202018	3	4.17066	6.48227	0.00579867	17.2016
WT_500ml_5	500	5	14	6202018	1	5.10555	4.90899	0.00729171	58.2184
WT_500ml_5	500	5	14	6202018	2	5.75344	7.61129	0.00894278	36.3286
WT_500ml_5	500	5	14	6202018	3	3.77631	7.67033	0.0047092	17.5795
WT_500ml_6	500	6	14	6202018	1	5.78069	6.38223	0.00525734	29.4412
WT_500ml_6	500	6	14	6202018	2	11.5805	9.70636	0.0105064	46.8859
WT_500ml_6	500	6	14	6202018	3	6.15931	7.03594	0.00111137	29.8683
WT_500ml_6	500	6	14	6202018	4	0.494086	4.29335	0.00120218	16.4948
WT_1000ml_1	1000	1	14	6202018	1	4.69894	4.78058	0.0227011	54.4892
WT_1000ml_1	1000	1	14	6202018	2	5.82425	5.54431	0.00207857	35.8021
WT_1000ml_1	1000	1	14	6202018	3	4.56258	8.97834	0.00251627	30.9688
WT_1000ml_2	1000	2	14	6202018	1	4.36371	4.75661	0.0203521	72.4958
WT_1000ml_2	1000	2	14	6202018	2	2.44526	6.77964	0.000329228	43.6581
WT_1000ml_2	1000	2	14	6202018	3	5.60802	6.60469	0.00266754	14.5001
WT_1000ml_3	1000	3	14	6202018	1	12.0672	13.7128	0.058202	58.9212
WT_1000ml_3	1000	3	14	6202018	2	6.00924	4.95	0.0201243	34.5723
WT_1000ml_4	1000	4	14	6202018	1	5.65593	4.99405	0.00789182	71.0424
WT_1000ml_4	1000	4	14	6202018	2	2.93417	7.12254	0.00197494	42.6867
WT_1000ml_4	1000	4	14	6202018	3	5.02558	5.69101	0.00182203	18.181
WT_1000ml_5	1000	5	14	6202018	1	5.51977	5.00219	0.0148948	61.9172
WT_1000ml_5	1000	5	14	6202018	2	7.15277	6.90561	0.00831249	34.9063
WT_1000ml_5	1000	5	14	6202018	3	4.1373	9.20924	0.002642	28.7094
WT_1000ml_6	1000	6	14	6202018	1	5.90574	5.70066	0.018124	47.6176
WT_1000ml_6	1000	6	14	6202018	2	7.48916	8.49088	0.00174075	44.5639
WT_1000ml_6	1000	6	14	6202018	3	3.86641	7.80391	0.00237232	10.5654
WT_2000ml_1	2000	1	14	6202018	1	3.38446	3.5556	0.0119952	59.4775
WT_2000ml_1	2000	1	14	6202018	2	3.39606	8.19267	0.000733049	53.6882
WT_2000ml_1	2000	1	14	6202018	3	4.52188	5.36897	0.00356275	27.9511
WT_2000ml_2	2000	2	14	6202018	1	4.18453	3.81333	0.00702227	67.5127
WT_2000ml_2	2000	2	14	6202018	2	0.743805	3.86178	0.00117698	33.4489
WT_2000ml_3	2000	3	14	6202018	1	4.08616	5.01724	0.00869176	61.7125
WT_2000ml_3	2000	3	14	6202018	2	1.67532	5.65661	0.000979566	38.8025
WT_2000ml_3	2000	3	14	6202018	3	4.21458	6.50326	0.00933832	25.1992
WT_2000ml_4	2000	4	14	6202018	1	4.81781	4.92304	0.00240306	63.4499
WT_2000ml_4	2000	4	14	6202018	2	0.890003	4.31747	0.00193966	27.7286
WT_2000ml_4	2000	4	14	6202018	3	2.417	5.0657	0.0104559	15.4661
WT_2000ml_5	2000	5	14	6202018	1	3.90154	4.04024	0.00754944	68.6946
WT_2000ml_5	2000	5	14	6202018	2	5.72911	5.73841	0.00433727	56.1309
WT_2000ml_6	2000	6	14	6202018	1	4.26585	4.73532	0.0115389	73.7701
WT_2000ml_6	2000	6	14	6202018	2	1.50352	4.50561	0.00351095	33.7033
WT_2000ml_6	2000	6	14	6202018	3	3.96133	5.93704	0.00285472	20.2924
