## Supplementary material for "Robotic Assay for Drought (RoAD): An Automated Phenotyping System for Brassinosteroid and Drought Response": Table S11

### Sheet: RoAD_20_accessions_table
Name	ABRC_stock_number	Ecotype_id	country	latitude	longitude	Yin_lab_internal_line_number
BI-5-1	CS76678	8259	SWE	56.4	12.9	254
Col-0	CS76778	6909	USA	38.3	-92.3	338
Wc-1	CS76627	7404	GER	52.6	10.0667	213
Ace-0	CS76642	9817	ESP	39.84	-6.6	222
Lac-0	CS76996	9853	ESP	43.33	-5.91	528
Lch-0	CS77010	9856	ESP	40.51	-4	542
Petergof	CS77170	7296	RUS	59	29	672
Schl-7	CS77240	9807	GER	48.6	9.22	728
UKSW06-285	CS78811	4884	UK	50.3	-4.9	935
Pla-0	CS76573	8357	ESP	41.5	2.25	172
Sij 1-96	CS77249	9745	UZB	41.45	70.05	736
Aitba-2	CS76347	9939	MAR	31.48	-7.45	1
Sij-4	CS76381	10010	UZB	41.45	70.05	32
Ts-1	CS76615	6970	ESP	41.7194	2.93056	203
Castelfed-3-206	CS76755	9690	ITA	46.34	11.29	316
Epidauros-1	CS76844	9725	GRC	37.6	23.08	392
IP-Her-12	CS76920	9545	ESP	39.4	-5.78	463
Obh-13	CS77140	9789	GER	48.39	8.96	648
PT2.21	CS77191	8077	USA	41.3423	-86.7368	689
Sf-2	CS77247	7328	ESP	41.7833	3.03333	734
